# Pluripotency Factors Modulate Interferon Signaling in Embryonic Stem Cells

**DOI:** 10.64898/2026.03.23.713714

**Authors:** Qing Yang, Monica Padilla-Galvez, Skyler Uhl, Julie Eggenberger, Sophie Kogut, Sara Becker, Shuibing Chen, Brad R. Rosenberg, Daniel Blanco-Melo

## Abstract

Despite lacking a robust interferon response, pluripotent stem cells remain highly resistant to viral infection, in part through the constitutive expression of immune genes traditionally classified as interferon-stimulated genes. While interferon signaling has been shown to be incompatible with the maintenance of pluripotency, the molecular mechanisms underlying this relationship remain poorly understood. Here, we investigate the transcriptional response of human embryonic stem cells (hESCs) to infection with a potent activator of the interferon response, an influenza A virus mutant lacking the viral NS1 protein. Single-cell RNA sequencing revealed that while most hESCs remain unresponsive to infection, a distinct subpopulation expresses type I and III interferons. Notably, only interferon-expressing cells mounted a robust antiviral response, characterized by strong induction of interferon-stimulated genes. In contrast to the bulk hESC population, interferon responding cells exhibited reduced expression of core pluripotency factors as well as negative regulators of interferon signaling, such as SOCS1 and SPRY4. Depletion of SOCS1 enabled hESCs to respond robustly to interferon stimulation, showing that this negative regulator is a key suppressor of interferon signaling in pluripotent stem cells. We further show that SOCS1 and additional negative regulators of IFN signaling are intrinsically expressed in hESCs and are transcriptionally controlled by pluripotency factors, such as NANOG, SOX2 and OCT4. Together, our findings support a model in which pluripotency factors regulate intrinsic immune gene expression, including negative regulators of interferon signaling, thereby suppressing canonical interferon signaling to preserve pluripotency while maintaining antiviral resistance.

**IMPORTANCE:** By combining single-cell transcriptomics with functional studies, we demonstrate that the pluripotency transcriptional program active in pluripotent stem cells coordinately regulates pluripotency factors, antiviral genes, and negative regulators of interferon signaling. This integrated control enables pluripotent stem cells to achieve effective protection against viral infection while preserving their differentiation potential, providing new insights into how innate immunity is selectively constrained in pluripotent stem cells. These findings have important implications for stem cell–based therapies, where transient modulation of antiviral responses without disrupting pluripotency could improve therapeutic efficacy. More broadly, this work advances our understanding of interferon regulation that could inform the development of antiviral strategies that enhance protective immune responses while limiting harmful or unwanted inflammatory signaling.
