## Supplemental Table 3 for "Pluripotency Factors Modulate Interferon Signaling in Embryonic Stem Cells"

### Sheet: Sheet3
Table S3: Antiviral intrinsically expressed genes in H1 and H9 ESCs (corresponding tabs).
Cutoff log2FC > 1 and TPM > 1
gene name	ENTREZ ID	ISG as defined by Schoggins list

### Sheet: H1_intrinsics
h1_intrinsic_immune_lfc1	ENTREZ	ISG
VBP1	7411	FALSE
MCF2	4168	FALSE
ACSL4	2182	FALSE
RBM41	55285	FALSE
HMGN5	79366	FALSE
ATRX	546	FALSE
WNK3	65267	FALSE
KLHL15	80311	FALSE
AP1S2	8905	FALSE
MAFF	23764	TRUE
CCDC117	150275	FALSE
STAG2	10735	FALSE
BRWD1	54014	FALSE
PAXBP1	94104	FALSE
C21orf91	54149	FALSE
PARD6B	84612	FALSE
CEBPB	1051	FALSE
PPP1R16B	26051	FALSE
SAMHD1	25939	TRUE
LTN1	26046	FALSE
NAPB	63908	FALSE
SDCBP2	27111	FALSE
SNPH	9751	FALSE
ZNF805	390980	FALSE
IL11	3589	FALSE
ZNF525	170958	FALSE
ZNF28	7576	FALSE
ZNF701	55762	FALSE
ZNF766	90321	FALSE
ZNF616	90317	FALSE
ZNF350	59348	FALSE
ZNF888	388559	FALSE
ZNF146	7705	FALSE
ZNF675	171392	FALSE
ZNF43	7594	FALSE
ZNF486	90649	FALSE
BST2	684	TRUE
BISPR	105221694	FALSE
ZNF136	7695	FALSE
ZNF20	7568	FALSE
ZNF788P	388507	FALSE
ZNF763	284390	FALSE
ICAM1	3383	FALSE
C19orf66	NA	TRUE
DSEL	92126	FALSE
LMAN1	3998	FALSE
FAM210A	125228	FALSE
ANKRD12	23253	FALSE
MYL12A	10627	FALSE
NPTX1	4884	FALSE
SOCS3	9021	FALSE
ZNF652	22834	FALSE
SUZ12	23512	FALSE
NSRP1	84081	FALSE
BRWD3	254065	FALSE
LRRC75A	388341	FALSE
LOC103021295	103021295	FALSE
MPHOSPH6	10200	FALSE
GAN	8139	FALSE
ZNF649	65251	FALSE
CYLD	1540	FALSE
THUMPD1	55623	FALSE
PFDN4	5203	FALSE
ZNF93	81931	FALSE
UBE2Q2P2	100134869	FALSE
MORF4L1	10933	FALSE
PSMA4	5685	FALSE
DNAJA4	55466	FALSE
FEM1B	10116	FALSE
TIPIN	54962	FALSE
RAB8B	51762	FALSE
BNIP2	663	FALSE
CCPG1	9236	FALSE
RAB27A	5873	TRUE
EHD4	30844	TRUE
SPRED1	161742	FALSE
GABRA5	2558	FALSE
PIK3C3	5289	FALSE
NUFIP2	57532	FALSE
EIF1AY	9086	FALSE
NIPA1	123606	FALSE
GOLGA6C	653641	FALSE
TUNAR	100507043	FALSE
ATXN3	4287	FALSE
TC2N	123036	FALSE
STON2	85439	FALSE
FOS	2353	FALSE
EIF2S1	1965	FALSE
WDR89	112840	FALSE
SNAPC1	6617	FALSE
MNAT1	4331	FALSE
KTN1	3895	FALSE
SOCS4	122809	FALSE
PSMC6	5706	FALSE
EGLN3	112399	FALSE
RHOT1	55288	FALSE
TNFAIP2	7127	FALSE
TGDS	23483	FALSE
SPRY2	10253	FALSE
SETDB2	83852	FALSE
MIR924HG	647946	FALSE
SUCLA2	8803	FALSE
HSPH1	10808	FALSE
FLT1	2321	TRUE
RPL21P28	100131205	FALSE
ZMYM2	7750	FALSE
RELB	5971	FALSE
FERMT2	10979	FALSE
MAP1LC3B2	643246	FALSE
ZFP36	7538	FALSE
WASHC4	23325	FALSE
GRPR	2925	FALSE
PMCH	5367	FALSE
UHRF1BP1L	NA	FALSE
FGD6	55785	FALSE
MRPL42	28977	FALSE
TMTC3	160418	FALSE
MDM2	4193	FALSE
RAP1B	5908	FALSE
HELB	92797	FALSE
TBK1	29110	FALSE
LIMA1	51474	FALSE
SLC2A13	114134	FALSE
CPNE8	144402	FALSE
SINHCAF	58516	FALSE
CCDC91	55297	FALSE
STK38L	23012	FALSE
GOLT1B	51026	FALSE
LRP6	4040	FALSE
CLEC2D	29121	FALSE
TIGAR	57103	FALSE
ESCO1	114799	FALSE
TBCEL	219899	FALSE
KDM6A	7403	FALSE
TMEM47	83604	FALSE
PHF11	51131	TRUE
RAB39A	54734	FALSE
CWF19L2	143884	FALSE
FAM76B	143684	FALSE
FUT4	2526	TRUE
TAF1D	79101	FALSE
CHORDC1	26973	FALSE
DIS3	22894	FALSE
ACTR6	64431	FALSE
ATL3	25923	FALSE
PDGFB	5155	FALSE
ITGA1	3672	FALSE
RB1CC1	9821	FALSE
LIFR	3977	FALSE
LARP4	113251	FALSE
RHEBL1	121268	FALSE
SUB1	10923	FALSE
ZNF562	54811	FALSE
RECQL	5965	FALSE
CXCL3	2921	FALSE
UQCRBP1	442454	FALSE
REEP3	221035	FALSE
LSM3	27258	FALSE
MSMO1	6307	FALSE
KLHL2	11275	FALSE
OTUD4	54726	FALSE
LARP1B	55132	FALSE
SEC24D	9871	FALSE
CYP51A1	1595	FALSE
CCDC110	256309	FALSE
GMFB	2764	FALSE
EIF2AK3	9451	FALSE
HERC5	51191	FALSE
CASP3	836	FALSE
SSX2IP	117178	FALSE
CNOT6L	246175	FALSE
STBD1	8987	FALSE
USO1	8615	FALSE
BRIX1	55299	FALSE
NUDCD1	84955	FALSE
PPP1R12A	4659	FALSE
ZFP42	132625	FALSE
ZNF595	152687	FALSE
NOCT	25819	FALSE
NOP58	51602	FALSE
ZNF204P	7754	FALSE
JAZF1	221895	FALSE
C8orf59	NA	FALSE
KLHL24	54800	FALSE
MORC3	23515	FALSE
PEX5L	51555	FALSE
HPF1	54969	FALSE
EIF4E	1977	FALSE
LYSMD3	116068	FALSE
SMC4	10051	FALSE
TFAM	7019	FALSE
ZNF850	342892	FALSE
MED12L	116931	FALSE
MRPL50	54534	FALSE
MKLN1	4289	FALSE
P2RY1	5028	FALSE
IPMK	253430	FALSE
NAA15	80155	FALSE
MASTL	84930	TRUE
IL1RAP	3556	FALSE
THAP9	79725	FALSE
DTX3L	151636	TRUE
SLC4A7	9497	FALSE
LRRC58	116064	FALSE
GRAMD1C	54762	FALSE
DPPA2	151871	FALSE
GNA13	10672	FALSE
C4orf47	NA	FALSE
ARL6	84100	FALSE
GNRH1	2796	FALSE
CD44	960	FALSE
PSMD6-AS2	100507062	FALSE
FCHO2	115548	FALSE
LSMEM2	132228	FALSE
HSP90B1	7184	FALSE
RICTOR	253260	FALSE
N4BP2L1	90634	FALSE
ZNF501	115560	FALSE
SAR1B	51128	FALSE
SP8	221833	FALSE
PNPLA8	50640	FALSE
DDX21	9188	FALSE
ARID5A	10865	FALSE
CMTM6	54918	FALSE
ACSL3	2181	FALSE
AIDA	64853	FALSE
TAF5	6877	FALSE
PARP9	83666	FALSE
ARHGAP42	143872	FALSE
CHAC2	494143	FALSE
HMGCS1	3157	FALSE
TM9SF3	56889	FALSE
ZNF883	169834	FALSE
OXTR	5021	FALSE
DCUN1D1	54165	FALSE
SMC6	79677	FALSE
ANO5	203859	FALSE
HSP90AA1	3320	FALSE
CHMP2B	25978	FALSE
RLIM	51132	FALSE
RAB5A	5868	FALSE
CAB39	51719	FALSE
FAM124B	79843	FALSE
CPT1A	1374	TRUE
FOXN2	3344	FALSE
PLAU	5328	FALSE
USP37	57695	FALSE
ZNF254	9534	FALSE
ZNF107	51427	TRUE
ZNF256	10172	FALSE
MREG	55686	FALSE
DGKH	160851	FALSE
ZNF721	170960	FALSE
SOCS5	9655	FALSE
PPIG	9360	FALSE
COQ10B	80219	FALSE
CERS6-AS1	100861402	FALSE
NMI	9111	TRUE
PI4K2B	55300	TRUE
SPOPL	339745	FALSE
UQCRB	7381	FALSE
STRN3	29966	FALSE
USP31	57478	FALSE
ZDBF2	57683	FALSE
DUSP16	80824	FALSE
HLA-F	3134	TRUE
RYBP	23429	FALSE
MLF1	4291	FALSE
IER3	8870	FALSE
CEBPZ	10153	FALSE
DNTTIP2	30836	FALSE
NPIPA5	100288332	FALSE
SKIL	6498	FALSE
TGFA	7039	FALSE
INO80D	54891	FALSE
CXCL5	6374	FALSE
CD58	965	FALSE
MTX3	345778	FALSE
SRGAP2C	653464	FALSE
PPP4R2	151987	FALSE
EOGT	285203	FALSE
LPL	4023	FALSE
TFPI2	7980	FALSE
BCL10	8915	FALSE
SNRPB2	6629	FALSE
PRPF38B	55119	FALSE
USP53	54532	FALSE
F2RL1	2150	FALSE
CACYBP	27101	FALSE
ADGRL2	23266	FALSE
CWC22	57703	FALSE
KDM3A	55818	FALSE
PANK3	79646	FALSE
OTUD6B-AS1	100506365	FALSE
FAM169A	26049	FALSE
GLS	2744	FALSE
L1TD1	54596	FALSE
RRM2B	50484	FALSE
UBA6	55236	FALSE
CDC26	246184	FALSE
AIMP1	9255	FALSE
F3	2152	FALSE
VN1R1	57191	FALSE
TAF13	6884	FALSE
DDX3Y	8653	FALSE
JAK2	3717	TRUE
SELENOF	9403	FALSE
ZNF14	7561	FALSE
OTUD3	23252	FALSE
RASA2	5922	FALSE
TTK	7272	FALSE
RNF175	285533	FALSE
EIF2AK2	5610	TRUE
RALA	5898	FALSE
ZNF101	94039	FALSE
SNX16	64089	FALSE
BZW1	9689	FALSE
FAM72B	653820	FALSE
EMC2	9694	FALSE
SGK1	6446	FALSE
RSRC2	65117	FALSE
LIF	3976	FALSE
RND3	390	FALSE
SELENOI	85465	FALSE
C12orf75	387882	FALSE
PSMA3	5684	FALSE
ZNF600	162966	FALSE
ZNF669	79862	FALSE
ADM	133	TRUE
DDIT4L	115265	FALSE
RABGGTB	5876	FALSE
ZNF876P	642280	FALSE
KDM7A	80853	FALSE
ITGA2	3673	FALSE
ASPHD2	57168	FALSE
ERRFI1	54206	FALSE
PLS1	5357	FALSE
FGD4	121512	FALSE
FAM135A	57579	FALSE
BEND4	389206	FALSE
LGR4	55366	FALSE
ETNK1	55500	FALSE
MFAP3L	9848	FALSE
FZD5	7855	TRUE
SSB	6741	FALSE
IFITM1	8519	TRUE
ZNF273	10793	FALSE
FAM69A	NA	FALSE
PSMD12	5718	FALSE
GTF2H2C	728340	FALSE
MYNN	55892	FALSE
CGAS	115004	FALSE
DDX60	55601	TRUE
ERO1B	56605	FALSE
CYR61	NA	FALSE
PGAM4	441531	FALSE
UBE2V2	7336	FALSE
FMR1	2332	FALSE
B3GNT2	10678	FALSE
CRYZ	1429	FALSE
TBC1D15	64786	FALSE
HMGCR	3156	FALSE
KCNN1	3780	FALSE
ATL2	64225	FALSE
ACTG2	72	FALSE
ISG15	9636	TRUE
HIGD1A	25994	FALSE
RGPD2	729857	FALSE
DEPDC1	55635	FALSE
DLGAP1-AS2	84777	FALSE
TOPORS	10210	FALSE
GPBP1	65056	FALSE
DUSP6	1848	FALSE
PRPF40A	55660	FALSE
ZNF845	91664	FALSE
KIF2A	3796	FALSE
DIAPH3	81624	FALSE
RC3H1	149041	FALSE
MIER1	57708	FALSE
TPM1-AS	111064646	FALSE
FBXO36	130888	FALSE
ELOVL4	6785	FALSE
ACADSB	36	FALSE
RLF	6018	FALSE
SYNC	81493	FALSE
SLC19A2	10560	FALSE
SLC25A33	84275	FALSE
USP1	7398	FALSE
POMP	51371	FALSE
ARL5B	221079	FALSE
ZNF569	148266	FALSE
ZNF730	100129543	FALSE
ZNF292	23036	FALSE
SRSF10	10772	FALSE
MIR4435-2HG	541471	FALSE
YOD1	55432	FALSE
TRIM14	9830	TRUE
RBM7	10179	FALSE
FBXO33	254170	FALSE
TPRKB	51002	FALSE
SMNDC1	10285	FALSE
EFR3A	23167	FALSE
DCP2	167227	FALSE
SLC25A36	55186	FALSE
AK6	102157402	FALSE
NCEH1	57552	FALSE
MYC	4609	FALSE
KLF4	9314	FALSE
KPNA4	3840	FALSE
C1GALT1	56913	FALSE
EEA1	8411	FALSE
USP15	9958	FALSE
SP110	3431	TRUE
RABGAP1L	9910	FALSE
PRKD3	23683	FALSE
KIF20B	9585	FALSE
MAPK6	5597	FALSE
ZNF682	91120	FALSE
KIAA0408	9729	FALSE
MCL1	4170	TRUE
RIF1	55183	FALSE
TROVE2	NA	FALSE
EIF5A2	56648	FALSE
KIF14	9928	FALSE
FAM49A	NA	FALSE
TMEM170B	100113407	FALSE
ELK4	2005	FALSE
CD55	1604	FALSE
SLC2A3	6515	FALSE
UHMK1	127933	FALSE
PHLPP2	23035	FALSE
QSER1	79832	FALSE
UGP2	7360	FALSE
LIN9	286826	FALSE
FBXO28	23219	FALSE
ABRACL	58527	FALSE
ZNF678	339500	FALSE
KBTBD8	84541	FALSE
MEIOC	284071	FALSE
FAM102B	NA	FALSE
MMADHC	27249	FALSE
CTDSPL2	51496	FALSE
HAT1	8520	FALSE
C1D	10438	FALSE
PLK4	10733	FALSE
TWISTNB	NA	FALSE
SOCS1	8651	TRUE
PHF3	23469	FALSE
TYW3	127253	FALSE
PAPOLG	64895	FALSE
GABPA	2551	FALSE
C9orf129	NA	FALSE
ESCO2	157570	FALSE
FGF2	2247	FALSE
MX2	4600	TRUE
FAM110C	642273	FALSE
MTREX	23517	FALSE
ATP6V1C2	245973	FALSE
MAK16	84549	FALSE
EXPH5	23086	FALSE
RDH14	57665	FALSE
STXBP3	6814	FALSE
ZNF654	55279	FALSE
PMAIP1	5366	TRUE
YIPF4	84272	FALSE
CXCL1	2919	FALSE
ELOVL6	79071	FALSE
XPO1	7514	FALSE
GFPT1	2673	FALSE
PSMB8	5696	TRUE
ANP32E	81611	FALSE
NEK7	140609	FALSE
GOLGA4	2803	FALSE
PARP14	54625	FALSE
GCC2	9648	FALSE
TRIM34	53840	TRUE
TAP2	6891	TRUE
INSIG2	51141	FALSE
LARP7	51574	FALSE
HECA	51696	FALSE
USP44	84101	FALSE
TRAPPC13	80006	FALSE
LYSMD2	256586	FALSE
GRPEL2	134266	FALSE
UTP15	84135	FALSE
ZNF724	440519	FALSE
TBCA	6902	FALSE
XRCC4	7518	FALSE
NMD3	51068	FALSE
CETN3	1070	FALSE
POLR3G	10622	FALSE
TOP2A	7153	FALSE
ELL2	22936	FALSE
GIN1	54826	FALSE
TSLP	85480	FALSE
CAMK4	814	FALSE
ZZZ3	26009	FALSE
TRIM36	55521	FALSE
CCDC112	153733	FALSE
FEM1C	56929	FALSE
COMMD10	51397	FALSE
MCTP1	79772	FALSE
UGCG	7357	FALSE
KLRA1P	10748	FALSE
SRFBP1	153443	FALSE
CSNK1G3	1456	FALSE
GRAMD2B	65983	FALSE
ENPP1	5167	TRUE
RAB12	201475	FALSE
ZCCHC10	54819	FALSE
N4BP2	55728	FALSE
HBEGF	1839	FALSE
PCGF5	84333	FALSE
GCNA	93953	FALSE
ASCC3	10973	FALSE
PELI2	57161	FALSE
PPARGC1B	133522	FALSE
SLU7	10569	FALSE
CCNG1	900	FALSE
STAC	6769	FALSE
CBWD1	NA	FALSE
CLK4	57396	FALSE
PLSCR1	5359	TRUE
SMARCA5	8467	FALSE
STARD4	134429	FALSE
GNG12	55970	FALSE
VCPKMT	79609	FALSE
TRIM38	10475	TRUE
PNP	4860	FALSE
PLEKHA3	65977	FALSE
LONRF1	91694	FALSE
GCLM	2730	FALSE
TAP1	6890	TRUE
RPS10-NUDT3	100529239	FALSE
ROCK1	6093	FALSE
PHIP	55023	FALSE
ENPP4	22875	FALSE
S1PR3	1903	FALSE
CD2AP	23607	FALSE
CENPQ	55166	FALSE
GCLC	2729	FALSE
FAM83B	222584	FALSE
TMEM30A	55754	FALSE
SENP6	26054	FALSE
CCDC186	55088	FALSE
ESF1	51575	FALSE
COQ3	51805	FALSE
ING2	3622	FALSE
LIN28B	389421	FALSE
ATG5	9474	FALSE
SYNDIG1L	646658	FALSE
KPNA5	3841	FALSE
NUS1	116150	FALSE
ECHDC1	55862	FALSE
L3MBTL3	84456	FALSE
AKAP7	9465	FALSE
CRYBG3	131544	FALSE
CTGF	NA	FALSE
RORA	6095	FALSE
HIVEP2	3097	FALSE
LTV1	84946	FALSE
AHCTF1	25909	FALSE
LATS1	9113	FALSE
PPP1R15B	84919	FALSE
DNAJB4	11080	FALSE
RANBP6	26953	FALSE
ERCC6L	54821	FALSE
SBNO1	55206	FALSE
RBAK	57786	FALSE
ZNF12	7559	FALSE
ZNF143	7702	FALSE
CLIC4	25932	FALSE
NFE2L3	9603	FALSE
ZBTB6	10773	FALSE
TBL1XR1	79718	FALSE
PRR15	222171	FALSE
ZNRF2	223082	FALSE
KIAA1551	NA	FALSE
ZNF121	7675	FALSE
STK17A	9263	FALSE
ZNF267	10308	FALSE
SEC61G	23480	FALSE
ZC3HAV1	56829	TRUE
ERV3-1-ZNF117	109504726	FALSE
ZNF92	168374	FALSE
C3orf52	79669	FALSE
PMS2P2	5380	FALSE
CCSAP	126731	FALSE
PTPN12	5782	FALSE
PHTF2	57157	FALSE
TRIM25	7706	TRUE
CACNA2D1	781	FALSE
DMTF1	9988	FALSE
DBF4	10926	FALSE
FAM133B	257415	FALSE
CREBRF	153222	FALSE
LRRC8C	84230	FALSE
ASPM	259266	FALSE
NAMPT	10135	TRUE
SARNP	84324	FALSE
HBP1	26959	FALSE
CAV1	857	FALSE
CAPZA2	830	FALSE
PRKAG2	51422	FALSE
NDUFA5	4698	FALSE
PARP12	64761	TRUE
CASP8AP2	9994	FALSE
SMC5	23137	FALSE
PELI1	57162	FALSE
C3	718	FALSE
CTAGE4	100128553	FALSE
STRN	6801	FALSE
D21S2088E	266917	FALSE
PDCD10	11235	FALSE
HSPE1	3336	FALSE
TTC39B	158219	FALSE
NDUFAF4	29078	FALSE
RSBN1	54665	FALSE
ZC3H15	55854	FALSE
SOX7	83595	FALSE
CD46	4179	FALSE
NAT1	9	FALSE
ZNF397	84307	FALSE
TNFRSF10A	8797	TRUE
NKX3-1	4824	FALSE
STC1	6781	FALSE
PPP2R2A	5520	FALSE
GTF2E2	2961	FALSE
THAP1	55145	FALSE
FAM241A	132720	FALSE
TMEM68	137695	FALSE
YES1	7525	FALSE
HSPD1	3329	FALSE
VCPIP1	80124	FALSE
UBE2W	55284	FALSE
WWP1	11059	FALSE
RIPK2	8767	TRUE
OSGIN2	734	FALSE
RAD54B	25788	FALSE
TXNDC16	57544	FALSE
POLR2K	5440	FALSE
EGR1	1958	FALSE
SIX4	51804	FALSE
TMEM74	157753	FALSE
SC5D	6309	FALSE
HSPA4L	22824	FALSE
SNTB1	6641	FALSE
TATDN1	83940	FALSE
G3BP2	9908	FALSE
MT2A	4502	FALSE
KIAA1107	NA	FALSE
PSMB9	5698	TRUE
DNM1L	10059	FALSE
SLC1A3	6507	FALSE
UPF2	26019	FALSE
RPL22L1	200916	FALSE
LACC1	144811	FALSE
OVGP1	5016	FALSE
RSL24D1	51187	FALSE
C9orf72	203228	FALSE
DDX58	NA	TRUE
TRIM6	117854	FALSE
B4GALT5	9334	TRUE
CBWD6	NA	FALSE
PTAR1	375743	FALSE
MAMDC2	256691	FALSE
RORB	6096	FALSE
SLC38A2	54407	FALSE
MOSPD1	56180	FALSE
MOB1B	92597	FALSE
GKAP1	80318	FALSE
CTNNAL1	8727	FALSE
TUT7	79670	FALSE
FAR1	84188	FALSE
VAMP4	8674	FALSE
ZNF483	158399	FALSE
SLC30A7	148867	FALSE
GCH1	2643	TRUE
CAV2	858	FALSE
PLAG1	5324	FALSE
OTUD1	220213	FALSE
RBBP8	5932	FALSE
G2E3	55632	FALSE
CDK1	983	FALSE
PNPT1	87178	TRUE
JMJD1C	221037	FALSE
CCAR1	55749	FALSE
TNFRSF8	943	FALSE
SHLD2	54537	FALSE
IDE	3416	FALSE
NOC3L	64318	FALSE
CXCL6	6372	FALSE
CHUK	1147	FALSE
CDC42SE2	56990	FALSE
DUSP5	1847	TRUE
SMC3	9126	FALSE
SLC18A2	6571	FALSE
TNFAIP8	25816	FALSE
CACNB4	785	FALSE
SLCO4C1	353189	FALSE
TVP23B	51030	FALSE
SLC2A12	154091	FALSE
USP12	219333	FALSE
DGKE	8526	FALSE
TRIM22	10346	FALSE
ZNF177	7730	FALSE
HTATIP2	10553	FALSE
LIN7C	55327	FALSE
NFYB	4801	FALSE
NPY1R	4886	FALSE
FAM111B	374393	FALSE
SLC15A3	51296	TRUE

### Sheet: H9_intrinsics
h9_intrinsic_immune_lfc1	ENTREZ ID	ISG
GABRE	2564	FALSE
MCF2	4168	FALSE
HPRT1	3251	FALSE
ACSL4	2182	FALSE
MAGED4	728239	FALSE
PIM2	11040	FALSE
RAB9A	9367	FALSE
ANOS1	3730	FALSE
MAFF	23764	TRUE
ICOSLG	23308	FALSE
MMP9	4318	FALSE
SAMHD1	25939	TRUE
IL11	3589	FALSE
APLN	8862	FALSE
POU2F2	5452	FALSE
C19orf33	64073	FALSE
ARRDC2	27106	FALSE
IER2	9592	FALSE
PDE4A	5141	FALSE
ICAM5	7087	FALSE
ICAM1	3383	FALSE
LRRC8E	80131	FALSE
DIRAS1	148252	FALSE
KDSR	2531	FALSE
ZCCHC2	54877	FALSE
TNFRSF11A	8792	FALSE
ATP8B1	5205	FALSE
APCDD1L	164284	FALSE
NPTX1	4884	FALSE
JMJD6	23210	FALSE
STAC2	342667	FALSE
FAM83G	644815	FALSE
LRRC75A	388341	FALSE
RFLNB	359845	FALSE
GAN	8139	FALSE
SALL1	6299	FALSE
IL4R	3566	FALSE
LOC100130283	100130283	FALSE
TNFRSF12A	51330	FALSE
HAPLN3	145864	FALSE
MAP2K1	5604	FALSE
LACTB	114294	FALSE
FOSB	2354	FALSE
GPR176	11245	FALSE
DHX58	79132	TRUE
TUNAR	100507043	FALSE
FOS	2353	FALSE
SLC8A3	6547	FALSE
ERO1A	30001	FALSE
PTGER2	5732	FALSE
EGLN3	112399	FALSE
DHRS2	10202	FALSE
TNFAIP2	7127	FALSE
RAB20	55647	FALSE
IRS2	8660	FALSE
SPRY2	10253	FALSE
FAM124A	220108	FALSE
DCLK1	9201	FALSE
HSPH1	10808	FALSE
MEDAG	84935	FALSE
FLT1	2321	TRUE
RELB	5971	FALSE
KREMEN2	79412	FALSE
HSPA2	3306	FALSE
FOXO1	2308	FALSE
SH2B3	10019	FALSE
MIR3652	100500842	FALSE
FAR2	55711	FALSE
ARNTL2	NA	FALSE
BHLHE41	79365	FALSE
CD9	928	TRUE
SH2D3A	10045	FALSE
HSPA8	3312	FALSE
UBASH3B	84959	FALSE
THY1	7070	FALSE
FUT4	2526	TRUE
ANO1	55107	FALSE
GAL	51083	FALSE
ATL3	25923	FALSE
PDGFB	5155	FALSE
FADS3	3995	FALSE
RHEBL1	121268	FALSE
CXCL3	2921	FALSE
MSMO1	6307	FALSE
OTUD4	54726	FALSE
MSS51	118490	FALSE
RAB33B	83452	FALSE
HERC5	51191	FALSE
WEE1	7465	FALSE
MYRIP	25924	FALSE
NUDCD1	84955	FALSE
NOCT	25819	FALSE
P3H2	55214	FALSE
ST6GAL1	6480	FALSE
ETV5	2119	FALSE
FEZF1-AS1	154860	FALSE
CHST7	56548	FALSE
TM4SF18	116441	FALSE
PLSCR4	57088	FALSE
GCNT4	51301	FALSE
NTS	4922	FALSE
DTX3L	151636	TRUE
PLEKHF1	79156	FALSE
ETV4	2118	FALSE
WDR44	54521	FALSE
GJA4	2701	TRUE
ALDH1B1	219	FALSE
MYCT1	80177	FALSE
TOX2	84969	FALSE
BHLHE40	8553	FALSE
PLPP2	8612	FALSE
PTPRB	5787	FALSE
ADRA2A	150	FALSE
KCNS3	3790	FALSE
SWAP70	23075	FALSE
PLAU	5328	FALSE
CCNYL1	151195	FALSE
PHLDA1	22822	FALSE
PCDH10	57575	FALSE
TRIB1	10221	FALSE
COQ10B	80219	FALSE
SCN9A	6335	FALSE
NR4A2	4929	FALSE
NMI	9111	TRUE
MYO1E	4643	FALSE
USP31	57478	FALSE
SOWAHC	65124	FALSE
HLA-F	3134	TRUE
RYBP	23429	FALSE
PIK3AP1	118788	FALSE
IER3	8870	FALSE
SKIL	6498	FALSE
TGFA	7039	FALSE
MAFA	389692	FALSE
PPM1J	333926	FALSE
ADGRL4	64123	FALSE
LPL	4023	FALSE
LOC100132111	NA	FALSE
CARD11	84433	FALSE
BCL10	8915	FALSE
F2RL1	2150	FALSE
LINC00622	644242	FALSE
A4GALT	53947	FALSE
CD70	970	FALSE
AK4	205	FALSE
PIK3CD	5293	FALSE
F3	2152	FALSE
ETV6	2120	TRUE
TAF13	6884	FALSE
IFI30	10437	TRUE
BATF3	55509	FALSE
SPRY4	81848	FALSE
EIF2AK2	5610	TRUE
SLC30A1	7779	FALSE
THBS2	7058	FALSE
RND3	390	FALSE
GNG4	2786	FALSE
SERF1A	8293	FALSE
ADM	133	TRUE
ITGA2	3673	FALSE
ASPHD2	57168	FALSE
ERRFI1	54206	FALSE
SYT12	91683	FALSE
APELA	100506013	FALSE
FZD5	7855	TRUE
IFITM1	8519	TRUE
MUC3A	4584	FALSE
CYR61	NA	FALSE
NR5A2	2494	FALSE
CARD10	29775	FALSE
B3GNT2	10678	FALSE
GFPT2	9945	FALSE
SLC7A1	6541	FALSE
NRARP	441478	FALSE
IDO1	3620	TRUE
LOC105375690	105375690	FALSE
SNHG12	85028	FALSE
LOC100310756	100310756	FALSE
GPR3	2827	FALSE
SYT14	255928	FALSE
CAMK2N2	94032	FALSE
OSMR	9180	FALSE
RHBDF2	79651	FALSE
RNU11	26824	FALSE
DUSP6	1848	FALSE
FOXB1	27023	FALSE
SLC20A1	6574	FALSE
MTCL1	23255	FALSE
SRRM3	222183	FALSE
ELOVL4	6785	FALSE
KIAA0040	9674	TRUE
SLC2A14	144195	FALSE
MFSD2A	84879	FALSE
TRIM14	9830	TRUE
ANKRD37	353322	FALSE
PPP1R13L	10848	FALSE
MYC	4609	FALSE
C1GALT1	56913	FALSE
YRDC	79693	FALSE
USP43	124739	FALSE
PDZD2	23037	FALSE
KCNK12	56660	FALSE
MATN3	4148	FALSE
MCL1	4170	TRUE
EIF5A2	56648	FALSE
CYCS	54205	FALSE
ELK4	2005	FALSE
FMNL1	752	FALSE
SLC2A3	6515	FALSE
FAM163B	642968	FALSE
UGP2	7360	FALSE
KBTBD8	84541	FALSE
AP1S3	130340	FALSE
KCNK1	3775	FALSE
SOCS1	8651	TRUE
HPSE	10855	TRUE
FGF2	2247	FALSE
MX2	4600	TRUE
TMED7-TICAM2	100302736	FALSE
NIPAL1	152519	FALSE
PALM3	342979	FALSE
PDGFA	5154	FALSE
EXPH5	23086	FALSE
FKBP1B	2281	FALSE
VGLL3	389136	FALSE
PMAIP1	5366	TRUE
CXCL1	2919	FALSE
PIM1	5292	FALSE
RTN4R	65078	FALSE
PSMB8	5696	TRUE
B3GNT7	93010	FALSE
HK2	3099	TRUE
GABRA2	2555	FALSE
PARP14	54625	FALSE
CDCP1	64866	FALSE
TAP2	6891	TRUE
RAB15	376267	FALSE
FOXD1	2297	FALSE
RASL11B	65997	FALSE
ELL2	22936	FALSE
USP18	11274	TRUE
FEM1C	56929	FALSE
UGCG	7357	FALSE
ENPP1	5167	TRUE
GCNA	93953	FALSE
RELL2	285613	FALSE
DPYSL3	1809	FALSE
SMIM3	85027	FALSE
NPFFR2	10886	FALSE
TAC3	6866	FALSE
GABRP	2568	FALSE
STAC	6769	FALSE
STC2	8614	FALSE
PLSCR1	5359	TRUE
VCL	7414	FALSE
STARD4	134429	FALSE
RNF144B	255488	FALSE
PNP	4860	FALSE
HCG4	54435	FALSE
HLA-G	3135	TRUE
HLA-H	3136	FALSE
AMMECR1	9949	FALSE
CSPG5	10675	FALSE
WWC1	23286	FALSE
HLA-DRB5	3127	FALSE
HLA-DRB1	3123	FALSE
PSMB8-AS1	100507463	FALSE
TAP1	6890	TRUE
MAP6D1	79929	FALSE
AKAP2	NA	FALSE
SLC12A8	84561	FALSE
HPCAL4	51440	FALSE
SPRY1	10252	FALSE
C6orf132	647024	FALSE
SULT1A3	6818	FALSE
KLF9	687	FALSE
PDLIM1	9124	FALSE
E2F8	79733	FALSE
SYNDIG1L	646658	FALSE
GJA1	2697	FALSE
CTGF	NA	FALSE
HIVEP2	3097	FALSE
NPTX2	4885	FALSE
EGR2	1959	FALSE
RGS17	26575	FALSE
CCNA1	8900	TRUE
NFE2L3	9603	FALSE
ZNF267	10308	FALSE
UPP1	7378	FALSE
ZC3HAV1	56829	TRUE
GALNT17	64409	FALSE
CALN1	83698	FALSE
CCSAP	126731	FALSE
TRIM25	7706	TRUE
UNC93B1	81622	TRUE
VGF	7425	FALSE
NAMPT	10135	TRUE
CAV1	857	FALSE
PARP12	64761	TRUE
C3	718	FALSE
LSMEM1	286006	FALSE
INSIG1	3638	FALSE
TTC39B	158219	FALSE
TNFRSF10D	8793	FALSE
CLDN23	137075	FALSE
SLC39A14	23516	FALSE
STC1	6781	FALSE
DOCK5	80005	FALSE
CA3	761	FALSE
NMRK2	27231	FALSE
HSH2D	84941	TRUE
EGR1	1958	FALSE
SIX4	51804	FALSE
HTR7	3363	FALSE
MT2A	4502	FALSE
PSMB9	5698	TRUE
SLC1A3	6507	FALSE
ACER2	340485	FALSE
NRIP3	56675	FALSE
SLC38A2	54407	FALSE
TRIM47	91107	FALSE
SUSD3	203328	FALSE
BARX1	56033	FALSE
TCF15	6939	FALSE
IQGAP1	8826	FALSE
BRINP1	1620	FALSE
STOM	2040	FALSE
GCH1	2643	TRUE
CAMK1D	57118	FALSE
GUCA1A	2978	FALSE
PNPT1	87178	TRUE
TMEM26	219623	FALSE
RASD2	23551	FALSE
DUSP5	1847	TRUE
NANOS1	340719	FALSE
JPH1	56704	FALSE
CPXM2	119587	FALSE
IFITM2	10581	TRUE
ADM2	79924	FALSE
PHLDA2	7262	FALSE
DGKE	8526	FALSE
TRIM22	10346	FALSE
SYNM	23336	FALSE
GFY	100507003	FALSE
PRR5L	79899	FALSE
NR1D1	9572	FALSE
MX1	4599	TRUE
SLC15A3	51296	TRUE
